# Lipogenic gene expression and substrate sensitivity in the bovine mammary gland shape milk fat composition

**DOI:** 10.64898/2026.08.31.748247

**Authors:** Noam Tzirkel-Hancock, Michal Rakover, Roni Tadmor-Levi, Nurit Argov-Argaman

## Abstract

Milk fat is produced by mammary epithelial cells (MEC) through a conserved mechanism shared among all fat-producing cells across biological kingdoms. Although highly conserved, different tissues and organisms produce distinctive fat compositions. Notably, ruminant milk fat is characterized by enrichment in short and medium chain fatty acids. We hypothesized that this unique profile is driven by MEC-specific metabolic characteristics related to their response to lipogenic substrates. To study this, we compared bovine MEC and udder-derived fibroblasts in terms of their lipogenic capacity and fatty acid composition when exposed to lipogenic building blocks. When exposed to acetate, MEC showed coordinated upregulation of acyl-CoA short-chain synthetase 1 (ACSS1) and diacylglycerol transferase (DGAT), while expression of acyl-CoA synthetase long-chain 1 (ACSL1) decreased. Medium chain fatty acids were also elevated in acetate-treated MEC and not in fibroblasts. The role of ACSS1 in the production of medium chain fatty acids in MEC was confirmed by knockdown experiments. Metabolomics analysis showed that in MEC acetate treatment triggered a broad metabolic response, primarily amino acids catabolism, energy and polar lipid metabolism.

Collectively, these findings demonstrate effective utilization of acetate for *de novo* fatty acid synthesis in MEC with preferred tendency to produce medium chain fatty acids.
