## Supplementary Table T2 for "Lipogenic gene expression and substrate sensitivity in the bovine mammary gland shape milk fat composition"

### Sheet: Supplementary Table T2
Metabolite	Formula	Probability	MA1	MA2	MA3	MA4	MA5	MB1	MB2	MB3	MB4	MB5
10-HYDROXYDECANOATE	C10H20O3	B	1.14211e+06	1.56231e+06	1.94501e+06	1.01785e+06	1.53031e+06	2.00529e+06	1.73558e+06	5.1905e+06	2.08331e+06	5.05258e+06
1-Deoxy-D-xylulose-5-phosphate	C5H11O7P	D	182876	135083	215671	178216	204396	124626	83330.1	838428	262488	429716
1-Methyluric acid	C6H6O3N4	B	128022	385273	493107	309653	337556	671492	584469	1.91531e+06	779248	1.69759e+06
2,3-DIPHOSPHO-D-GLYCERIC ACID	C3H8O10P2	B	1.57345e+06	2.29452e+06	2.74427e+06	846576	3.11749e+06	1.87738e+06	3.67948e+06	2.77314e+06	1.1182e+06	7.42799e+06
2,4-Dihydroxybutyric acid	C4H8O4	A	7.4211e+06	8.39396e+06	9.02227e+06	6.58207e+06	7.83404e+06	8.8551e+06	8.39815e+06	2.37776e+07	8.3472e+06	2.0568e+07
2,6-DIHYDROXYPYRIDINE	C5H5NO2	B	2.33778e+06	2.70981e+06	3.23899e+06	3.07222e+06	2.16809e+06	3.47608e+06	3.19463e+06	9.6687e+06	3.77882e+06	1.03532e+07
2-Aminoadipic acid	C6H11NO4	A	1.84539e+07	2.16775e+07	2.2205e+07	1.90072e+07	1.91763e+07	2.25873e+07	2.5435e+07	7.36505e+07	2.50108e+07	5.67065e+07
2-AMINOISOBUTYRATE	C4H9NO2	A	1.38872e+07	1.4551e+07	2.02172e+07	8.79431e+06	1.13428e+07	2.74777e+07	2.12127e+07	6.45627e+07	2.57298e+07	5.75988e+07
2'-DEOXYADENOSINE 5'-DIPHOSPHATE	C10H15N5O9P2	A	1.37794e+06	1.54763e+06	1.1172e+06	1.63671e+06	689579	0	0	546613	0	0
2-Deoxy-D-ribose	C5H10O4	B	4.4479e+06	6.00961e+06	7.25543e+06	5.02323e+06	6.41105e+06	5.3247e+06	5.39824e+06	1.38828e+07	5.17075e+06	1.30212e+07
2'-Deoxyinosine	C10H12N4O4	D	28252.1	329948	158583	272883	190263	127111	358772	734401	96575.3	401662
2-Hydroxy-2-methylbutyric acid	C5H10O3	B	7.00321e+06	7.69594e+06	7.75524e+06	5.19074e+06	7.81378e+06	8.53251e+06	7.90148e+06	2.39905e+07	8.68772e+06	2.26846e+07
2-Hydroxy-3-(4-hydroxyphenyl)-2-propenoic acid	C9H8O4	B	2.00482e+06	843515	1.76847e+06	1.113e+06	4.43061e+06	2.72619e+06	2.32619e+06	4.13281e+06	1.52298e+06	8.00213e+06
2-HYDROXYBUTYRATE	C4H8O3	A	2.4944e+07	3.73037e+07	3.14894e+07	2.79733e+07	3.00143e+07	6.49516e+07	5.70377e+07	1.79916e+08	5.93904e+07	1.82728e+08
2-Hydroxyethanesulphonic acid	C2H6O4S	A	1.19738e+07	1.24243e+07	1.35955e+07	1.00601e+07	1.22012e+07	1.19997e+07	1.14623e+07	3.25631e+07	1.1862e+07	2.98508e+07
2-Hydroxyisocaproic acid	C6H12O3	B	1.01888e+06	1.15486e+06	1.40809e+06	1.02297e+06	1.87087e+06	1.66773e+06	1.68621e+06	4.81876e+06	2.04467e+06	4.9569e+06
2-Hydroxyoctanoic acid	C8H16O3	B	1.17734e+06	1.16979e+06	1.38352e+06	1.17579e+06	1.79089e+06	1.75936e+06	1.90565e+06	5.14285e+06	1.80098e+06	5.36158e+06
2-Ketobutyric acid	C4H6O3	A	1.16336e+08	1.25526e+08	1.02716e+08	7.21232e+07	1.13522e+08	3.02629e+08	2.49658e+08	7.86679e+08	2.74054e+08	7.15341e+08
2-Methoxybenzoic acid	C8H8O3	B	785822	838518	981692	658580	1.23394e+06	920222	1.00342e+06	2.79841e+06	1.34286e+06	2.47474e+06
2-OXOADIPATE	C6H8O5	D	1.20723e+06	404163	806644	503875	1.33602e+06	1.39786e+06	1.22396e+06	2.97486e+06	1.26821e+06	4.83975e+06
2-QUINOLINECARBOXYLATE	C10H7NO2	A	1.9403e+07	1.87223e+07	1.58512e+07	1.06497e+07	1.59899e+07	1.75771e+07	1.57499e+07	3.7369e+07	1.49267e+07	4.56213e+07
3-(2-HYDROXYPHENYL)PROPANOATE	C9H10O3	B	343896	319332	423313	369511	495664	478822	382387	1.16016e+06	516834	1.35411e+06
3-Hydroxybutyric acid	C4H8O3	A	1.62348e+07	1.70996e+07	1.91993e+07	1.60866e+07	1.40465e+07	1.50658e+07	1.23109e+07	4.24406e+07	1.61691e+07	3.98893e+07
3-HYDROXYMETHYLGLUTARATE	C6H10O5	A	4.59306e+08	6.2485e+08	5.78899e+08	4.63056e+08	4.96439e+08	4.1306e+08	4.57192e+08	1.10634e+09	4.19372e+08	1.0369e+09
3-Methyl-2-oxobutyrate	C5H8O3	B	915934	986933	813069	1.05842e+06	1.22496e+06	2.04216e+06	2.11191e+06	5.07167e+06	1.91387e+06	5.19815e+06
3-Methyl-2-oxopentanoic acid	C6H10O3	B	1.19489e+07	1.12236e+07	1.24498e+07	9.61387e+06	1.40214e+07	2.88688e+07	3.10675e+07	6.35547e+07	2.43097e+07	6.18364e+07
3-Methylglutaconic acid	C6H8O4	B	1.24767e+07	1.36558e+07	9.26009e+06	1.01473e+07	1.14588e+07	1.22794e+07	1.22181e+07	1.83102e+07	5.99245e+06	2.0149e+07
3-Methyl-L-histidine	C7H11N3O2	B	2.88984e+06	3.57078e+06	3.7998e+06	3.0898e+06	3.15537e+06	5.85848e+06	5.7423e+06	1.46499e+07	5.88131e+06	1.25984e+07
3-NITRO-L-TYROSINE	C9H10N2O5	D	0	0	0	0	0	101914	26808	136749	138369	200330
3-PHOSPHOGLYCERATE	C3H7O7P	A	3.22792e+07	2.88036e+07	3.12738e+07	2.9449e+07	4.00813e+07	2.01522e+07	1.38343e+07	1.16828e+08	2.43559e+07	5.80508e+07
4-ACETAMIDOBUTANOATE	C6H11NO3	B	7.42707e+06	7.56871e+06	8.62733e+06	6.34599e+06	7.61493e+06	9.52583e+06	1.06513e+07	2.69439e+07	9.68765e+06	2.4689e+07
4-hydroxy-3-methylbenzoic acid	C8H8O3	D	829625	1.02525e+06	825119	876189	434504	788470	654457	2.96895e+06	1.12124e+06	2.69479e+06
4-HYDROXYBENZOATE	C7H6O3	A	5.77557e+06	6.22873e+06	4.89014e+06	4.83146e+06	6.32705e+06	4.58872e+06	6.71533e+06	1.64519e+07	4.33003e+06	1.18188e+07
4-Hydroxycyclohexanecarboxylic acid	C7H12O3	D	515440	838533	1.07275e+06	1.15746e+06	812211	1.03488e+06	1.17498e+06	2.57929e+06	1.71202e+06	3.86818e+06
4-Imidazoleacrylic acid	C6H6N2O2	A	1.71753e+06	2.16181e+06	1.85625e+06	1.39216e+06	1.72225e+06	3.02885e+06	3.0028e+06	4.16484e+06	3.65087e+06	1.04261e+07
4-PYRIDOXATE	C8H9NO4	B	1.79075e+06	1.4121e+06	1.70149e+06	1.6703e+06	2.12686e+06	1.92362e+06	2.1427e+06	4.79997e+06	1.82866e+06	5.14593e+06
4-QUINOLINECARBOXYLIC ACID	C10H7NO2	A	1.34545e+07	1.31795e+07	9.42547e+06	7.60457e+06	9.80447e+06	1.19231e+07	1.17623e+07	2.47674e+07	1.06862e+07	2.84872e+07
5-AMINOLEVULINATE	C5H9NO3	B	7.94572e+06	6.91061e+06	9.12025e+06	8.23505e+06	1.00958e+07	9.9064e+06	1.02237e+07	2.39458e+07	9.94406e+06	2.90732e+07
5-HYDROXYLYSINE	C6H14N2O3	D	96035.8	156773	185110	55167.6	138841	210130	146811	506085	140948	407240
5-Hydroxymethyl-2-furancarboxylic acid	C6H6O4	A	9.54675e+06	1.313e+07	1.20321e+07	8.51679e+06	9.39897e+06	8.73714e+06	1.13528e+07	2.91464e+07	1.0582e+07	2.73346e+07
5-Keto-D-gluconic acid	C6H10O7	A	3.51938e+07	4.16175e+07	4.09586e+07	3.27589e+07	3.60635e+07	5.75581e+07	6.5015e+07	1.58373e+08	5.95261e+07	1.41151e+08
5-Phenylvaleric acid	C11H14O2	LA	1.31177e+06	1.44997e+06	1.52608e+06	1.1831e+06	2.35103e+06	1.91911e+06	1.76275e+06	4.28414e+06	1.78594e+06	5.53836e+06
6-Biopterin	C9H11N5O3	D	0	19617.2	0	11873	0	0	0	87366	36608.6	77264
6-Oxo-2-piperidinecarboxylic acid	C6H9NO3	LA	4.8714e+06	5.19065e+06	4.54865e+06	4.23665e+06	4.19627e+06	4.00389e+06	5.09492e+06	1.02017e+07	3.81096e+06	1.07351e+07
6-PHOSPHOGLUCONATE	C6H13O10P	A	4.61255e+06	6.9149e+06	5.94778e+06	4.13748e+06	4.76426e+06	6.21874e+06	6.3832e+06	1.51837e+07	5.34497e+06	1.4272e+07
Acetyl coenzyme A	C23H38N7O17P3S	A	465116	436537	406041	412701	84949.7	293045	479976	2.85635e+06	531581	1.13173e+06
Acetylcarnitine	C9H17NO4	B	2.56497e+06	2.84823e+06	2.85692e+06	2.60896e+06	2.23857e+06	3.53472e+06	3.56153e+06	1.01874e+07	3.23096e+06	7.14907e+06
Acetylphosphate	C2H5O5P	D	3.34109e+06	3.65933e+06	3.6363e+06	3.10606e+06	3.19775e+06	2.20455e+06	2.27273e+06	5.3725e+06	2.31964e+06	5.84478e+06
ADENINE	C5H5N5	A	5.34698e+07	3.70729e+07	7.19848e+07	6.92042e+07	7.21824e+07	4.9809e+07	6.04063e+07	1.85409e+08	6.59853e+07	1.34371e+08
ADENOSINE	C10H13N5O4	B	2.86526e+06	1.84747e+06	1.82717e+06	1.45094e+06	2.38011e+06	1.14941e+06	2.10911e+06	4.28824e+06	1.37543e+06	3.02597e+06
ADENOSINE 2',3'-CYCLIC PHOSPHATE	C10H12N5O6P	B	793118	812972	829057	825823	583715	585818	1.58065e+06	491114	1.83418e+06	2.98122e+06
ADENOSINE 3',5'-DIPHOSPHATE	C10H15N5O10P2	A	4.91266e+07	5.98023e+07	5.10046e+07	4.25409e+07	3.45741e+07	5.57473e+07	6.34447e+07	1.44036e+08	4.46082e+07	9.59233e+07
Adenosine 3'-monophosphate	C10H14N5O7P	B	5.50939e+06	7.25318e+06	7.37349e+06	5.21232e+06	5.96534e+06	9.3563e+06	1.22835e+07	2.93843e+07	1.0926e+07	2.50505e+07
Adenosine 5′-monophosphate	C10H14N5O7P	A	2.8743e+09	3.24343e+09	2.89632e+09	2.3371e+09	2.44535e+09	1.61517e+09	2.11789e+09	5.1677e+09	2.16971e+09	4.97493e+09
ADENOSINE 5'-DIPHOSPHATE	C10H15N5O10P2	A	2.19724e+08	3.15367e+08	2.28672e+08	3.32161e+08	1.96556e+08	1.14652e+08	7.37614e+07	4.70091e+08	9.94483e+07	1.16227e+08
ADENOSINE DIPHOSPHATE RIBOSE	C15H23N5O14P2	D	53612.9	31249.4	0	0	23186.2	26344.8	0	0	0	57995.4
ADENOSINE TRIPHOSPHATE	C10H16N5O13P3	A	4.31461e+08	5.46826e+08	4.60211e+08	3.35797e+08	3.11951e+08	5.18955e+08	5.96621e+08	1.2441e+09	4.15747e+08	9.01347e+08
Adenylosuccinic acid	C14H18N5O11P	A	8.72409e+07	1.03699e+08	8.469e+07	7.32115e+07	7.64277e+07	6.63988e+07	7.06758e+07	1.74792e+08	6.11694e+07	1.67298e+08
Alanine	C3H7NO2	A	1.27362e+09	1.61931e+09	1.40232e+09	1.29831e+09	1.26481e+09	1.84341e+09	2.02784e+09	4.95627e+09	1.89769e+09	4.34622e+09
ALLANTOIN	C4H6N4O3	A	1.71139e+07	1.81986e+07	2.36052e+07	1.39076e+07	2.67981e+07	1.43241e+07	1.6592e+07	3.88797e+07	1.31863e+07	4.62105e+07
Alpha-Hydroxyglutaric acid	C5H8O5	A	1.69954e+08	2.00416e+08	1.91333e+08	1.74076e+08	1.63923e+08	1.10905e+08	1.29805e+08	3.23357e+08	1.25106e+08	2.68241e+08
ALPHA-HYDROXYISOBUTYRATE	C4H8O3	B	864003	1.11652e+06	1.1316e+06	1.56466e+06	824591	2.00561e+06	2.28239e+06	4.93149e+06	1.88182e+06	3.55758e+06
Alpha-Ketoglutaric acid	C5H6O5	A	2.82768e+08	1.85091e+08	2.47696e+08	1.74739e+08	3.96362e+08	2.27061e+08	2.3076e+08	3.52568e+08	1.7099e+08	6.0817e+08
Anserine	C10H16N4O3	A	6.78146e+07	7.36226e+07	6.96811e+07	6.0018e+07	6.15417e+07	6.51961e+07	6.73702e+07	1.60967e+08	6.83734e+07	1.49214e+08
Arabinose	C5H10O5	B	3.10158e+07	2.90276e+07	4.18312e+07	2.53448e+07	3.91847e+07	3.09879e+07	3.91902e+07	8.59928e+07	3.00976e+07	9.35322e+07
Arabitol	C5H12O5	A	5.63688e+07	6.71487e+07	5.94301e+07	5.13833e+07	5.20373e+07	3.30379e+07	3.57647e+07	8.93466e+07	3.5609e+07	8.31361e+07
Arginine	C6H14N4O2	A	2.09981e+08	2.26588e+08	2.41843e+08	1.75896e+08	2.5027e+08	3.43027e+08	3.52993e+08	8.51744e+08	3.27676e+08	8.26587e+08
Argininosuccinic acid	C10H18N4O6	A	1.41104e+07	1.80895e+07	1.42789e+07	1.22814e+07	1.39423e+07	3.35734e+07	3.36006e+07	8.59558e+07	3.18713e+07	7.20005e+07
ASPARAGINE	C4H8N2O3	A	2.13283e+07	3.13582e+07	2.77289e+07	2.23339e+07	2.33636e+07	5.21705e+07	6.79816e+07	1.5379e+08	4.78519e+07	1.21941e+08
ASPARTATE	C4H7NO4	A	2.8381e+09	3.51707e+09	3.24996e+09	2.76757e+09	2.75815e+09	2.28786e+09	2.57363e+09	6.65445e+09	2.39871e+09	5.43752e+09
AZELATE	C9H16O4	A	1.30866e+06	1.43598e+06	1.4886e+06	1.02015e+06	1.15806e+06	2.47005e+06	1.20281e+06	3.16404e+06	1.59658e+06	4.77746e+06
BENZOATE	C7H6O2	A	4.7227e+06	5.80174e+06	6.29539e+06	4.59162e+06	1.79087e+07	7.13456e+06	7.71568e+06	1.89421e+07	7.63479e+06	2.0372e+07
BETAINE	C5H11NO2	B	3.92983e+07	4.21046e+07	4.55705e+07	3.57379e+07	3.68143e+07	4.74471e+07	5.01788e+07	1.28036e+08	5.35407e+07	1.14779e+08
beta-Lactose	C12H22O11	A	9.35209e+07	8.12388e+07	1.11788e+08	7.72231e+07	1.09046e+08	1.1566e+08	1.30971e+08	3.04143e+08	1.15215e+08	3.00876e+08
BETA-NICOTINAMIDE ADENINE DINUCLEOTIDE	C21H27N7O14P2	A	1.77822e+08	1.97236e+08	1.89243e+08	1.66191e+08	1.7467e+08	1.59388e+08	1.71381e+08	4.16868e+08	1.67264e+08	3.81856e+08
Carnitine	C7H15NO3	B	540805	1.8956e+06	571115	1.02669e+06	645761	1.53814e+06	971845	5.40102e+06	1.89896e+06	1.39581e+06
CARNOSINE	C9H14N4O3	A	9.43803e+08	1.07536e+09	1.00083e+09	8.82502e+08	8.85665e+08	1.38426e+09	1.50272e+09	3.60152e+09	1.45533e+09	3.25977e+09
Choline glycerophosphate	C8H20O6NP	B	2.59926e+06	3.88714e+06	3.72259e+06	2.92223e+06	2.47884e+06	1.76773e+06	2.15609e+06	4.56738e+06	2.29152e+06	4.94707e+06
cis,cis-Muconic acid	C6H6O4	B	1.96575e+06	2.29986e+06	1.80597e+06	2.00163e+06	1.63387e+06	4.00293e+06	2.99244e+06	7.78824e+06	3.81394e+06	7.1784e+06
CIS-4-HYDROXY-D-PROLINE	C5H9NO3	A	8.00169e+07	1.02677e+08	9.08371e+07	7.74843e+07	7.8349e+07	1.01371e+08	1.14731e+08	2.81713e+08	1.05676e+08	2.52143e+08
cis-Aconitic acid	C6H6O6	A	7.83303e+07	9.92614e+07	1.0496e+08	7.63484e+07	8.53195e+07	1.22338e+08	1.46281e+08	3.29702e+08	1.27003e+08	3.44773e+08
CITICOLINE	C14H26N4O11P2	A	8.16577e+06	1.0748e+07	8.66685e+06	1.01008e+07	7.65273e+06	8.4596e+06	1.01565e+07	2.73417e+07	7.80894e+06	1.92862e+07
CITRATE	C6H8O7	A	1.86218e+09	2.42535e+09	2.23993e+09	1.52222e+09	1.69795e+09	2.35253e+09	2.47238e+09	5.94605e+09	2.1785e+09	5.79888e+09
CITRULLINE	C6H13N3O3	C	1.20581e+06	1.09852e+06	1.26508e+06	808208	1.40926e+06	2.19012e+06	2.04813e+06	4.99652e+06	1.93139e+06	4.42861e+06
COENZYME A	C21H36N7O16P3S	A	4.93958e+06	1.12111e+07	6.45531e+06	7.88469e+06	2.66735e+06	6.30178e+06	8.30442e+06	1.65739e+07	7.96364e+06	1.78039e+07
CREATINE	C4H9N3O2	A	6.09203e+08	7.48446e+08	6.54937e+08	6.27446e+08	5.8209e+08	8.71722e+08	9.37356e+08	2.30103e+09	8.79118e+08	1.93241e+09
CREATININE	C4H7N3O	A	5.45386e+07	6.32988e+07	6.17912e+07	4.67181e+07	5.10123e+07	4.81802e+07	5.79393e+07	1.32154e+08	4.51817e+07	1.13628e+08
CYCLIC AMP	C10H12N5O6P	A	5.95407e+06	7.23575e+06	6.43082e+06	6.02653e+06	5.47351e+06	4.40615e+06	5.00561e+06	1.19729e+07	4.96092e+06	1.1411e+07
Cys-Gly	C5H10N2O3S	B	1.16854e+06	2.44767e+06	1.08969e+06	1.47677e+06	221405	2.3237e+06	2.93425e+06	7.15527e+06	1.26291e+06	3.75935e+06
CYSTATHIONINE	C7H14N2O4S	A	8.66263e+06	1.16884e+07	8.32428e+06	7.44404e+06	5.94426e+06	9.35718e+06	1.0566e+07	2.85611e+07	1.028e+07	1.95291e+07
CYTIDINE	C9H13N3O5	A	1.01481e+08	1.23108e+08	1.31924e+08	9.95224e+07	1.19918e+08	8.22177e+07	9.46022e+07	2.12158e+08	7.77306e+07	2.21576e+08
CYTIDINE 2',3'-CYCLIC PHOSPHATE	C9H12N3O7P	C	1.19343e+07	1.02992e+07	9.62996e+06	7.5946e+06	9.07698e+06	1.24159e+07	1.53453e+07	1.87309e+07	1.49441e+07	2.66062e+07
CYTIDINE DIPHOSPHATE	C9H15N3O11P2	A	9.75268e+06	1.29388e+07	9.09278e+06	1.32803e+07	7.37568e+06	4.15751e+06	2.98941e+06	2.01613e+07	4.00828e+06	4.1982e+06
CYTIDINE MONOPHOSPHATE	C9H14N3O8P	A	2.99072e+08	3.61842e+08	3.41594e+08	2.86511e+08	2.92394e+08	2.32511e+08	2.69736e+08	6.73211e+08	2.66207e+08	6.37926e+08
CYTIDINE TRIPHOSPHATE	C9H16N3O14P3	C	1.8106e+07	2.25674e+07	1.75857e+07	1.26112e+07	1.2275e+07	1.72634e+07	2.32282e+07	5.0068e+07	1.55735e+07	3.44851e+07
CYTOSINE	C4H5N3O	D	463564	1.14346e+06	968188	772287	898188	801006	748641	1.69926e+06	1.04211e+06	2.16048e+06
D-Chiro-Inositol	C6H12O6	A	3.55887e+07	2.75158e+07	3.64181e+07	2.59176e+07	4.09512e+07	3.89254e+07	4.33218e+07	1.0647e+08	4.47633e+07	1.09116e+08
DEOXYADENOSINE MONOPHOSPHATE	C10H14N5O6P	A	6.56557e+06	7.81239e+06	7.04943e+06	6.03469e+06	6.33271e+06	3.31309e+06	3.3772e+06	7.27527e+06	2.62894e+06	7.61103e+06
DEOXYADENOSINE TRIPHOSPHATE	C10H16N5O12P3	A	2.40911e+06	3.11002e+06	2.83333e+06	1.46798e+06	1.64552e+06	1.04893e+06	1.31418e+06	2.56725e+06	743995	1.85622e+06
DEOXYCARNITINE	C7H15NO2	D	505743	1.3945e+06	52705.7	929373	37450.6	1.5624e+06	1.35697e+06	4.07689e+06	1.7378e+06	1.02234e+06
DEOXYCYTIDINE	C9H13N3O4	D	709111	1.10929e+06	798310	742063	688192	358233	212749	531730	141177	1.33933e+06
DEOXYCYTIDINE MONOPHOSPHATE	C9H14N3O7P	B	3.23133e+06	3.12991e+06	3.98025e+06	1.46419e+06	4.90049e+06	384963	1.15074e+06	2.0523e+06	1.1408e+06	728965
DEOXYCYTIDINE-DIPHOSPHATE	C9H15N3O10P2	C	512045	584217	387613	681968	178567	23758.5	0	186303	0	0
DEOXYGUANOSINE	C10H13N5O4	D	841588	1.28648e+06	1.29169e+06	1.2118e+06	1.49032e+06	899475	1.13106e+06	3.91504e+06	1.02831e+06	2.97385e+06
DEOXYGUANOSINE-MONOPHOSPHATE	C10H14N5O7P	D	1.80632e+07	2.33422e+07	2.05511e+07	2.47936e+07	1.8025e+07	7.89638e+06	7.53624e+06	3.27244e+07	6.81048e+06	1.12577e+07
DEOXYURIDINE	C9H12N2O5	D	0	43615.2	37617	0	114423	34569.4	68779.8	46580.5	55059.1	188563
D-Erythrose	C4H8O4	B	7.29739e+06	8.84599e+06	7.38898e+06	6.15265e+06	6.84525e+06	7.02629e+06	7.12486e+06	1.90097e+07	7.06743e+06	1.65341e+07
DETHIOBIOTIN	C10H18N2O3	B	770421	608575	1.19887e+06	590111	1.42356e+06	526165	825583	4.79284e+06	529237	2.39631e+06
DIETHANOLAMINE	C4H11NO2	D	0	0	0	32606.4	0	33117.1	0	0	48778.6	0
DIHYDROOROTATE	C5H6N2O4	A	7.86195e+06	8.43639e+06	7.4468e+06	9.28553e+06	6.49864e+06	2.69128e+07	2.18289e+07	6.57487e+07	1.66965e+07	4.95987e+07
DIHYDROXYACETONE PHOSPHATE	C3H7O6P	A	1.30513e+07	2.04161e+07	1.42433e+07	1.30281e+07	6.03934e+06	2.95889e+07	2.7644e+07	5.33986e+07	2.15902e+07	6.33977e+07
D-RIBOSE 5-PHOSPHATE	C5H11O8P	A	9.89992e+06	1.74153e+07	1.51184e+07	1.13545e+07	5.93394e+06	1.3804e+07	1.53691e+07	3.63277e+07	1.24127e+07	4.21469e+07
D-Sedoheptulose	C7H14O7	C	1.33619e+06	1.95773e+06	1.80288e+06	1.7109e+06	1.38061e+06	1.93705e+06	2.32048e+06	6.05873e+06	2.31067e+06	4.71961e+06
ERYTHRITOL	C4H10O4	A	5.16065e+07	5.68807e+07	5.40442e+07	4.4178e+07	5.25591e+07	3.76863e+07	3.99129e+07	9.70352e+07	3.4653e+07	7.91199e+07
Erythrose 4-phosphate	C4H9O7P	C	18711	49159.8	82347.4	91304.9	26396.8	46649.6	192906	67317.6	87747.3	289567
Ethylenediaminetetraacetic acid	C10H16O8N2	A	2.02784e+06	1.76929e+06	1.82783e+06	777113	1.51755e+06	236965	116466	316467	100539	417580
ETHYLMALONATE	C5H8O4	B	1.33293e+07	1.47257e+07	6.19201e+06	9.98561e+06	7.46263e+06	8.7326e+06	7.8005e+06	1.83624e+07	8.65118e+06	2.20877e+07
Flavin adenine dinucleotide (FAD)	C27H33N9O15P2	A	6.44441e+06	6.7327e+06	6.40376e+06	5.34888e+06	4.99523e+06	6.25204e+06	6.37947e+06	1.65898e+07	6.12839e+06	1.41783e+07
FOLATE	C19H19N7O6	D	308551	28638.8	191682	54037.6	474429	464355	230843	554467	156531	750269
Fructose	C6H12O6	A	1.07986e+08	1.071e+08	9.44956e+07	7.42623e+07	9.40637e+07	9.0678e+07	7.55916e+07	1.63981e+08	5.77173e+07	1.88703e+08
FRUCTOSE BISPHOSPHATE	C6H14O12P2	A	1.39369e+08	1.9113e+08	1.31413e+08	1.01688e+08	6.34738e+07	2.02209e+08	1.99453e+08	4.46998e+08	1.69222e+08	4.29209e+08
Fumaric acid	C4H4O4	A	3.64202e+08	4.15295e+08	3.7544e+08	3.39838e+08	3.29985e+08	4.67868e+08	5.31717e+08	1.22865e+09	5.03265e+08	1.12596e+09
GALACTARATE	C6H10O8	D	2.07785e+06	2.31064e+06	1.94018e+06	1.50953e+06	1.4049e+06	2.18726e+06	2.17842e+06	5.15715e+06	1.41932e+06	3.33652e+06
Galactose	C6H12O6	A	5.9437e+07	3.80125e+07	6.28534e+07	2.57928e+07	9.33856e+07	8.63498e+07	6.08468e+07	1.12996e+08	4.72584e+07	1.57898e+08
Galactose 1-phosphate	C6H13O9P	A	6.52836e+07	1.01913e+08	8.62368e+07	8.03581e+07	6.82915e+07	5.25455e+07	9.50371e+07	1.81514e+08	7.3755e+07	1.82592e+08
GAMMA-AMINOBUTYRATE	C4H9NO2	A	6.9368e+08	8.57359e+08	7.48259e+08	6.77145e+08	6.68709e+08	6.02392e+08	6.71281e+08	1.58843e+09	6.05645e+08	1.42134e+09
Gamma-Glu-epsilon-Lys	C11H21N3O5	A	6.50609e+06	6.7096e+06	5.7239e+06	5.23999e+06	4.57885e+06	6.25516e+06	6.57173e+06	1.63215e+07	6.4204e+06	1.3703e+07
Gamma-L-Glutamyl-L-alanine	C8H14N2O5	B	0	0	0	0	0	3.42829e+06	3.68102e+06	6.60562e+06	3.1149e+06	6.92076e+06
Gluconate	C6H12O7	A	4.9403e+08	6.41888e+08	5.65361e+08	4.87075e+08	4.95287e+08	3.64852e+08	4.01073e+08	9.75618e+08	3.5793e+08	8.93532e+08
GLUCONOLACTONE	C6H10O6	B	1.86997e+06	1.89434e+06	1.6098e+06	1.40447e+06	1.26818e+06	2.08962e+06	2.39553e+06	6.48455e+06	2.12218e+06	5.45539e+06
GLUCOSE 6-PHOSPHATE	C6H13O9P	A	1.32172e+08	1.40235e+08	1.24544e+08	1.29148e+08	6.08105e+07	1.3597e+08	1.08981e+08	4.97078e+08	1.04412e+08	3.06854e+08
GLUCURONATE	C6H10O7	B	7.74575e+06	8.81084e+06	8.59033e+06	7.50053e+06	7.3801e+06	6.38325e+06	1.01695e+07	2.57833e+07	1.02279e+07	2.23019e+07
GLUTAMATE	C5H9NO4	A	1.16654e+10	1.46858e+10	1.26553e+10	1.15263e+10	1.11496e+10	9.52246e+09	1.05585e+10	2.45196e+10	9.39942e+09	2.14047e+10
Glutamic acid 5-methyl ester	C6H11NO4	A	2.48143e+07	3.44273e+07	2.30311e+07	2.46533e+07	2.45625e+07	1.6697e+07	2.6704e+07	4.87955e+07	1.6393e+07	4.31384e+07
GLUTAMINE	C5H10N2O3	A	1.62857e+09	2.01967e+09	2.65291e+09	1.41327e+09	2.14537e+09	4.79734e+09	5.32955e+09	1.56183e+10	5.3401e+09	1.34111e+10
GLUTARATE	C5H8O4	B	4.93549e+06	6.80029e+06	5.93148e+06	4.2931e+06	3.18041e+06	3.28985e+06	6.2025e+06	1.05347e+07	4.97375e+06	1.20888e+07
Glutathione oxidized	C20H32N6O12S2	A	5.71496e+08	4.54797e+08	5.35216e+08	4.03712e+08	5.31159e+08	3.62405e+08	3.49775e+08	9.7162e+08	3.74253e+08	7.75769e+08
GLUTATHIONE REDUCED	C10H17N3O6S	A	2.34684e+09	3.58978e+09	2.70221e+09	2.90473e+09	1.47584e+09	2.65466e+09	3.28312e+09	6.79259e+09	3.15688e+09	6.46898e+09
Glutathionesulfonic acid	C10H17N3O9S	D	192460	328867	127693	236288	104863	301821	163011	1.66271e+06	408989	661895
Glyceraldehyde 3-phosphate	C3H7O6P	A	5.8705e+07	8.46598e+07	6.85706e+07	4.82443e+07	5.11347e+07	4.9137e+07	6.25322e+07	1.29509e+08	4.93369e+07	1.33881e+08
GLYCERATE	C3H6O4	A	8.70553e+06	9.59536e+06	1.0552e+07	8.12086e+06	9.65516e+06	1.37515e+07	1.45087e+07	3.57126e+07	1.25527e+07	3.01397e+07
GLYCEROL 3-PHOSPHATE	C3H9O6P	A	2.74431e+07	3.01145e+07	2.89326e+07	2.36685e+07	2.42648e+07	2.15409e+07	2.34506e+07	5.65261e+07	2.11176e+07	5.41606e+07
GLYCINE	C2H5NO2	A	4.85487e+08	5.5071e+08	4.79556e+08	3.97502e+08	4.4235e+08	5.86574e+08	6.4672e+08	1.70273e+09	5.84862e+08	1.40059e+09
Glycyl-L-valine	C7H14O3N2	D	1.28701e+06	1.73815e+06	1.43899e+06	1.37668e+06	1.41494e+06	1.41892e+06	1.06372e+06	3.24337e+06	1.1266e+06	4.16614e+06
Gly-Gly	C4H8O3N2	B	2.01142e+07	2.95809e+07	2.22916e+07	2.30449e+07	1.60734e+07	2.39064e+07	2.3884e+07	5.72314e+07	2.25445e+07	4.87071e+07
GUANINE	C5H5N5O	A	4.23928e+07	4.00121e+07	3.88126e+07	3.48461e+07	4.70583e+07	5.7439e+07	5.33036e+07	1.39196e+08	4.86984e+07	1.3493e+08
GUANOSINE	C10H13N5O5	A	2.09904e+07	2.01559e+07	2.06696e+07	1.69045e+07	2.24321e+07	2.59526e+07	2.67555e+07	6.61232e+07	2.00773e+07	6.46333e+07
GUANOSINE DIPHOSPHATE	C10H15N5O11P2	A	3.07595e+07	3.85164e+07	2.70016e+07	3.86907e+07	2.22209e+07	1.7351e+07	1.30668e+07	7.75067e+07	1.54062e+07	1.95233e+07
GUANOSINE DIPHOSPHATE MANNOSE	C16H25N5O16P2	A	5.57567e+06	6.03429e+06	6.50022e+06	6.01451e+06	5.86156e+06	7.06346e+06	8.11982e+06	2.2317e+07	8.35584e+06	1.9229e+07
GUANOSINE MONOPHOSPHATE	C10H14N5O8P	A	6.46448e+08	7.63711e+08	6.77459e+08	5.79276e+08	6.02131e+08	6.60694e+08	7.23611e+08	1.69806e+09	6.83148e+08	1.6621e+09
GUANOSINE TRIPHOSPHATE	C10H16N5O14P3	A	5.35793e+07	6.59224e+07	5.22529e+07	3.46578e+07	3.77197e+07	7.10105e+07	8.44668e+07	1.99758e+08	5.5215e+07	1.31952e+08
Gulonic acid gamma-lactone	C6H10O6	B	2.41127e+06	3.17887e+06	3.31947e+06	2.46007e+06	3.30728e+06	4.41782e+06	5.58934e+06	1.29781e+07	4.41651e+06	1.29017e+07
HIPPURATE	C9H9NO3	A	6.93113e+06	5.72384e+06	7.1481e+06	4.91986e+06	8.98798e+06	8.34302e+06	7.68884e+06	1.86661e+07	6.57295e+06	1.94421e+07
HISTIDINE	C6H9N3O2	A	1.34655e+06	1.23171e+06	1.75495e+06	1.91618e+06	1.67319e+06	6.48041e+06	8.81643e+06	1.29859e+07	9.98477e+06	1.82911e+07
Homocitrulline	C7H15N3O3	D	0	0	0	63166.3	47276.7	96315.3	0	458520	89669.4	475521
Hydrocinnamic acid	C9H10O2	A	1.86875e+06	1.54666e+06	2.00932e+06	1.74878e+06	3.81973e+06	1.80083e+06	2.47841e+06	4.35523e+06	2.15239e+06	6.01976e+06
HYDROXYPHENYLLACTATE	C9H10O4	A	2.3162e+07	2.70027e+07	2.39317e+07	2.03833e+07	2.17483e+07	1.78129e+07	1.93715e+07	5.14822e+07	1.78007e+07	4.5318e+07
HYPOTAURINE	C2H7NO2S	A	3.78914e+07	4.4936e+07	3.99245e+07	3.50478e+07	3.63162e+07	4.35447e+07	4.78699e+07	1.16846e+08	4.25388e+07	1.01395e+08
HYPOXANTHINE	C5H4N4O	A	1.10631e+08	1.71337e+08	1.71455e+08	1.30509e+08	1.51485e+08	2.11077e+08	2.12995e+08	5.8063e+08	1.56574e+08	4.99165e+08
Imidazolepropionic acid	C6H8N2O2	A	9.16847e+06	1.23053e+07	1.13555e+07	9.93386e+06	8.86124e+06	1.3467e+07	1.51515e+07	3.76338e+07	1.42923e+07	3.31494e+07
Iminodiacetic acid	C4H7O4N	B	8.4682e+06	9.60226e+06	9.99025e+06	8.09437e+06	8.73565e+06	1.09462e+07	1.12357e+07	2.75006e+07	8.69143e+06	2.17094e+07
INDOLE-3-ACETATE	C10H9NO2	D	138359	137041	136395	110812	108954	370891	307345	548615	214635	523575
Indole-3-lactic acid	C11H11NO3	B	619363	405240	644000	417817	761370	637158	716960	1.50645e+06	499119	1.53604e+06
INDOLE-3-PYRUVATE	C11H9NO3	B	353897	73360.6	161907	141473	535419	321361	259996	655335	252465	1.04592e+06
INDOLEACETALDEHYDE	C10H9NO	D	662514	465960	681137	610009	686496	602846	684125	1.6722e+06	502427	1.66038e+06
INOSINE	C10H12N4O5	A	5.47518e+08	6.20215e+08	7.37067e+08	4.11534e+08	7.01237e+08	5.44348e+08	5.51361e+08	1.41039e+09	3.41042e+08	1.46906e+09
INOSINE-MONOPHOSPHATE	C10H13N4O8P	A	6.12132e+08	9.4476e+08	9.09369e+08	7.60053e+08	6.77315e+08	4.50434e+08	3.59003e+08	9.40424e+08	2.28138e+08	8.48671e+08
Isobutyryl-L-carnitine	C11H21NO4	B	1.07389e+06	950482	931256	698871	932783	766512	1.03549e+06	1.96118e+06	858950	1.98638e+06
ISOCITRATE	C6H8O7	A	4.17173e+08	4.98604e+08	3.59415e+08	2.3583e+08	2.30344e+08	4.67293e+08	4.89741e+08	1.09694e+09	2.99904e+08	9.74839e+08
Isoeugenol	C10H12O2	B	536852	580625	683873	425291	1.52574e+06	702247	821870	2.27685e+06	739795	2.48949e+06
ISOLEUCINE	C6H13NO2	B	6.35192e+08	7.54467e+08	7.71887e+08	6.09729e+08	7.30911e+08	1.13953e+09	1.18105e+09	3.03655e+09	1.03716e+09	2.6777e+09
KYNURENATE	C10H7NO3	D	1.05435e+06	1.30853e+06	1.01765e+06	970226	944907	1.09249e+06	1.11083e+06	2.5885e+06	902617	2.11694e+06
KYNURENINE	C10H12N2O3	B	391748	580130	347637	336946	438487	536426	601261	960611	676104	1.25641e+06
Lactic acid	C3H6O3	A	1.33653e+10	1.63571e+10	1.40546e+10	1.28993e+10	1.28966e+10	1.95337e+10	2.02184e+10	5.11542e+10	1.68913e+10	4.54337e+10
Lactobionic acid	C12H22O12	A	945915	1.04045e+06	891067	876078	827310	508744	497319	1.43101e+06	458770	1.18285e+06
LAUROYLCARNITINE	C19H37NO4	D	24460.4	144614	80721.4	36559.6	127787	46974.7	45051.3	133210	60092.2	89785.4
Leu-Ala	C9H18N2O3	A	848406	1.55733e+06	1.36319e+06	1.2044e+06	870754	1.35021e+06	1.87242e+06	5.41454e+06	1.41722e+06	4.0367e+06
Leucine	C6H13NO2	A	9.20915e+08	1.08364e+09	1.07506e+09	8.64719e+08	9.97588e+08	1.50795e+09	1.61098e+09	4.06673e+09	1.3991e+09	3.6258e+09
Leu-Gly	C8H16N2O3	B	1.12221e+07	1.7839e+07	1.55606e+07	1.366e+07	1.07401e+07	1.43264e+07	1.88708e+07	4.71283e+07	1.5995e+07	4.01968e+07
L-Methionine sulfoxide	C5H11NO3S	D	1.68786e+06	2.81781e+06	1.65048e+06	2.0596e+06	1.57647e+06	5.12405e+06	4.4094e+06	1.56669e+07	4.65722e+06	1.01574e+07
LUMICHROME	C12H10N4O2	D	528231	634660	577038	637125	601979	665595	628835	2.06694e+06	760456	1.68012e+06
Lysine	C6H14N2O2	A	1.06313e+08	1.12558e+08	1.10445e+08	7.99543e+07	1.10937e+08	1.71238e+08	1.72267e+08	4.12053e+08	1.55227e+08	3.9814e+08
MALEAMATE	C4H5NO3	B	744506	1.51963e+06	1.35321e+06	1.27784e+06	1.00099e+06	835853	1.65817e+06	2.7423e+06	1.21619e+06	3.45817e+06
Malic acid	C4H6O5	A	5.2385e+09	5.8431e+09	5.31854e+09	4.75628e+09	4.68789e+09	6.58625e+09	7.68409e+09	1.78191e+10	7.17853e+09	1.59914e+10
Malonic acid	C3H4O4	A	2.82555e+07	3.83383e+07	3.5697e+07	2.81989e+07	3.094e+07	3.98996e+07	4.6895e+07	1.10485e+08	4.19094e+07	1.00946e+08
Maltotriose	C18H32O16	A	9.96118e+06	7.83579e+06	1.11466e+07	6.22438e+06	8.90074e+06	1.38825e+07	1.24981e+07	2.43973e+07	9.46153e+06	2.85866e+07
Mannitol	C6H14O6	A	1.163e+10	1.42269e+10	1.14994e+10	1.11304e+10	7.7043e+09	6.55244e+09	7.14806e+09	1.79149e+10	6.90517e+09	1.48189e+10
Mesaconic acid	C5H6O4	B	2.24083e+07	2.13402e+07	2.25231e+07	2.27701e+07	2.18105e+07	1.51685e+07	1.75028e+07	4.73189e+07	1.64599e+07	3.07008e+07
METHIONINE	C5H11NO2S	B	1.98537e+08	2.70678e+08	2.61831e+08	2.0638e+08	2.23182e+08	4.04218e+08	4.32611e+08	1.12999e+09	3.60465e+08	9.54757e+08
METHYL GALACTOSIDE	C7H14O6	A	1.4363e+07	1.57661e+07	1.12433e+07	1.14594e+07	9.41899e+06	1.54671e+07	1.5457e+07	3.4239e+07	1.26604e+07	3.09313e+07
METHYLMALONATE	C4H6O4	B	1.20231e+07	1.27707e+07	1.58132e+07	6.70706e+06	1.41745e+07	2.79952e+07	2.42765e+07	6.13879e+07	2.31982e+07	6.07998e+07
m-Hydroxyhippuric acid	C9H9O4N	D	123274	57842	113037	39438.2	340777	145830	42612.5	337478	157802	330841
Myo-Inositol	C6H12O6	A	2.26519e+08	2.46904e+08	2.26846e+08	1.88622e+08	2.14291e+08	4.3615e+08	4.85908e+08	1.14076e+09	4.87136e+08	1.07313e+09
N-(2-Methylbutyryl)glycine	C7H13NO3	B	1.00995e+06	1.1716e+06	1.15531e+06	792265	1.10899e+06	1.29224e+06	1.53777e+06	3.91424e+06	1.24678e+06	3.48362e+06
N-(phenylacetyl)glycine	C10H11NO3	A	5.94435e+07	8.08738e+07	8.08475e+07	7.1236e+07	6.87755e+07	7.9232e+07	8.36921e+07	2.42036e+08	7.52751e+07	1.82699e+08
N-ACETYLALANINE	C5H9NO3	A	1.76368e+08	2.33483e+08	1.95306e+08	1.60464e+08	1.75018e+08	3.66685e+08	4.15388e+08	1.04577e+09	3.80849e+08	9.97912e+08
N-ACETYLASPARAGINE	C6H10N2O4	A	2.70714e+06	3.32415e+06	3.23857e+06	2.53075e+06	2.67808e+06	2.82545e+07	3.09752e+07	7.63642e+07	2.86797e+07	6.67566e+07
N-Acetyl-Asp-Glu	C11H16N2O8	A	4.63314e+06	5.29477e+06	5.11605e+06	4.7495e+06	4.61316e+06	4.15985e+06	4.56263e+06	1.09315e+07	4.3436e+06	1.0299e+07
N-ACETYLCYSTEINE	C5H9NO3S	D	127965	111107	198816	154465	148152	146644	157201	732513	110303	671662
N-Acetylglucosamine	C8H15NO6	A	856049	994932	911618	793633	666431	968044	489119	1.77057e+06	949816	1.89494e+06
N-ACETYLGLUTAMATE	C7H11NO5	A	3.5213e+06	4.50102e+06	4.80371e+06	2.93781e+06	3.6919e+06	1.86081e+08	1.91137e+08	4.68057e+08	1.86294e+08	4.52159e+08
N-ACETYLGLYCINE	C4H7NO3	A	6.29402e+06	7.70024e+06	6.58535e+06	3.87966e+06	6.21321e+06	2.01178e+07	1.95798e+07	5.81795e+07	1.88959e+07	4.94237e+07
N-Acetyl-L-aspartic acid	C6H9NO5	A	4.68174e+07	5.09893e+07	4.6243e+07	3.79686e+07	3.81561e+07	1.11013e+08	1.17578e+08	2.96447e+08	1.14305e+08	2.58234e+08
N-ACETYLLEUCINE	C8H15NO3	B	830527	893004	1.04012e+06	911648	841275	4.13224e+06	4.1817e+06	1.35504e+07	3.55548e+06	9.78257e+06
N-Acetyl-L-glutamine	C7H12N2O4	A	3.26445e+06	4.13174e+06	3.52818e+06	3.11917e+06	3.33485e+06	4.95941e+08	5.08112e+08	1.24987e+09	4.3814e+08	1.19361e+09
N-Acetyl-L-methionine	C7H13NO3S	B	155566	194175	311855	157327	418865	287959	154911	626763	204745	452672
N-Acetyl-L-tyrosine	C11H13NO4	B	141739	157696	127973	134104	85817.6	949259	1.08581e+06	4.69939e+06	1.01768e+06	2.27368e+06
N-ACETYLNEURAMINATE	C11H19NO9	A	1.24279e+08	1.36352e+08	1.25153e+08	1.19338e+08	1.02778e+08	1.57743e+08	1.98802e+08	4.76344e+08	1.75946e+08	4.09973e+08
N-ACETYLPHENYLALANINE	C11H13NO3	B	416572	415963	527795	445188	466085	3.52733e+06	3.76577e+06	1.33829e+07	3.6353e+06	9.6676e+06
NADH (Nicotinamide adenine dinucleotide (reduced))	C21H29N7O14P2	A	3.80359e+07	5.94901e+07	4.1248e+07	4.13432e+07	2.38105e+07	5.17745e+07	5.59853e+07	1.17155e+08	4.75102e+07	1.12534e+08
NADP	C21H28N7O17P3	A	2.72483e+07	3.10621e+07	2.66572e+07	2.3001e+07	2.27371e+07	2.55302e+07	2.89269e+07	6.64718e+07	2.68905e+07	5.99789e+07
Nalpha-Acetyl-L-arginine	C8H16N4O3	C	27323.6	0	0	0	0	280544	290399	1.06437e+06	358349	482757
Nepsilon-Acetyl-L-lysine	C8H16N2O3	A	3.29267e+06	3.58401e+06	4.05046e+06	3.21037e+06	3.30379e+06	9.68693e+06	1.16604e+07	2.85318e+07	1.13764e+07	2.62693e+07
N-FORMYLGLYCINE	C3H5NO3	B	1.47086e+06	1.39437e+06	1.68111e+06	1.23129e+06	1.33363e+06	1.89452e+06	1.63849e+06	3.23589e+06	1.74593e+06	4.78644e+06
N-FORMYL-L-METHIONINE	C6H11NO3S	B	3.57607e+06	4.43141e+06	4.07969e+06	3.27252e+06	4.07698e+06	3.99949e+06	4.36798e+06	9.05912e+06	3.06605e+06	1.06909e+07
NICOTINAMIDE	C6H6N2O	LA	1.74469e+07	2.45636e+07	2.43012e+07	1.62831e+07	2.0091e+07	1.77693e+07	1.90887e+07	4.50172e+07	1.70084e+07	3.73314e+07
NICOTINAMIDE HYPOXANTHINE DINUCLEOTIDE	C21H26N6O15P2	A	381217	293602	328642	283132	222872	261297	231145	1.12909e+06	397000	609736
N-Isobutyrylglycine	C6H11NO3	B	780431	837969	917246	722508	957693	977634	1.27907e+06	2.80448e+06	1.08693e+06	2.56457e+06
N-METHYLASPARTATE	C5H9NO4	B	1.85099e+06	2.27514e+06	3.20613e+06	1.67306e+06	2.56833e+06	3.0125e+06	4.05873e+06	8.16917e+06	3.29212e+06	7.52133e+06
O-ACETYLSERINE	C5H9NO4	A	7.20422e+07	9.79356e+07	8.72042e+07	6.98538e+07	7.43404e+07	7.82151e+07	8.7719e+07	2.2894e+08	7.41018e+07	2.04059e+08
O-PHOSPHOETHANOLAMINE	C2H8NO4P	D	0	0	15615.4	0	0	28769.1	0	99191.7	66987.8	40423.6
OPHTHALMATE	C11H19N3O6	A	8.54069e+07	1.47884e+08	1.31024e+08	1.03468e+08	1.13134e+08	7.07834e+07	9.84489e+07	2.63005e+08	6.37292e+07	2.78081e+08
ORNITHINE	C5H12N2O2	B	7.9533e+06	9.98152e+06	1.02387e+07	7.55537e+06	8.59353e+06	1.40683e+07	1.44889e+07	3.33461e+07	1.36986e+07	3.45701e+07
OROTATE	C5H4N2O4	A	6.7754e+07	6.48369e+07	7.05222e+07	9.05135e+07	7.88338e+07	2.19192e+08	1.89541e+08	6.25889e+08	1.59458e+08	4.36192e+08
Orotidine	C10H12N2O8	A	1.71798e+07	2.37793e+07	1.96536e+07	1.88641e+07	1.3982e+07	8.7108e+06	8.76917e+06	2.33035e+07	8.52051e+06	1.77537e+07
OXALATE	C2H2O4	B	1.10641e+07	1.31428e+07	1.31276e+07	1.07536e+07	8.84607e+06	1.54515e+07	1.72919e+07	3.58344e+07	1.46646e+07	2.6966e+07
Oxaloacetic acid	C4H4O5	D	943772	265994	778433	355246	1.42579e+06	520960	685167	793120	364032	2.08861e+06
PANTOTHENATE	C9H17NO5	A	6.40622e+08	6.82457e+08	6.41223e+08	5.14816e+08	5.72772e+08	2.24911e+08	2.15434e+08	5.83838e+08	1.88747e+08	5.26798e+08
Phe-Ala	C12H16N2O3	D	88467.5	300328	382252	208752	160665	219345	426651	1.34392e+06	281982	892572
Phe-Gly	C11H14N2O3	B	4.48229e+06	4.76623e+06	4.98876e+06	3.3304e+06	3.86915e+06	3.42951e+06	2.65602e+06	6.8518e+06	2.66077e+06	6.66167e+06
Phenol Red	C19H14O5S	A	1.99805e+07	1.59048e+07	1.53357e+07	1.5272e+07	2.53064e+07	2.08373e+07	2.34019e+07	5.14634e+07	1.72356e+07	5.58835e+07
PHENYLALANINE	C9H11NO2	A	4.82954e+08	5.81784e+08	5.77575e+08	4.68768e+08	5.10044e+08	7.94235e+08	8.55402e+08	2.14091e+09	7.56186e+08	1.95634e+09
Phenylpyruvic acid	C9H8O3	B	871666	799558	873993	665736	1.06529e+06	1.08862e+06	1.1145e+06	2.552e+06	1.27675e+06	2.62124e+06
PHOSPHOCREATINE	C4H10N3O5P	A	7.61135e+08	8.76321e+08	8.27968e+08	5.90106e+08	6.59672e+08	7.49817e+08	9.35126e+08	2.09808e+09	9.31201e+08	2.11411e+09
PHOSPHOENOLPYRUVATE	C3H5O6P	A	1.8385e+07	1.22425e+07	1.14658e+07	1.41883e+07	1.73678e+07	1.11819e+07	5.94188e+06	5.83643e+07	1.06357e+07	2.19583e+07
PHOSPHONOACETATE	C2H5O5P	D	994142	997514	987838	1.02871e+06	400054	987427	800232	4.03885e+06	768481	2.32659e+06
Phosphoric acid	H3PO4	A	2.82179e+09	3.89083e+09	3.45805e+09	2.61116e+09	2.91247e+09	2.33976e+09	2.78889e+09	6.72419e+09	2.42894e+09	6.42622e+09
PHOSPHORYLCHOLINE	C5H14NO4P	A	3.42929e+08	3.93856e+08	3.71743e+08	3.22663e+08	3.20506e+08	2.54349e+08	2.83199e+08	6.82003e+08	2.84335e+08	6.12992e+08
Phthalic acid	C8H6O4	B	4.18419e+06	4.64751e+06	5.14505e+06	4.21059e+06	5.476e+06	7.50238e+06	8.65215e+06	1.93425e+07	6.66813e+06	1.80851e+07
PIPECOLATE	C6H11NO2	B	1.45677e+06	2.07338e+06	1.73952e+06	1.72103e+06	1.69625e+06	2.5441e+06	2.94354e+06	6.78447e+06	1.87581e+06	5.95438e+06
Pro-Gly	C7H12N2O3	B	3.48688e+06	4.25168e+06	4.83637e+06	3.78775e+06	4.39986e+06	4.24025e+06	4.88649e+06	1.82341e+07	4.21976e+06	1.21068e+07
PROLINE	C5H9NO2	A	6.54654e+08	8.269e+08	7.29196e+08	5.96158e+08	6.46352e+08	7.04477e+08	7.75456e+08	2.0053e+09	7.1022e+08	1.69672e+09
Pseudouridine	C9H12N2O6	B	4.56191e+06	4.77212e+06	5.28069e+06	4.85445e+06	5.57739e+06	7.48378e+06	7.09852e+06	1.56762e+07	5.6635e+06	1.50498e+07
PTERIN	C6H5N5O	D	572405	717757	406013	556994	728220	181041	331110	341932	382015	520899
PYRIDOXAL-PHOSPHATE	C8H10NO6P	C	823437	632795	450237	344926	789530	658929	289168	2.04891e+06	770196	1.19739e+06
Pyridoxine	C8H11NO3	A	1.70746e+07	1.88309e+07	2.31906e+07	1.81598e+07	2.50794e+07	2.45153e+07	2.2397e+07	6.52217e+07	1.892e+07	6.1067e+07
PYROGLUTAMATE	C5H7NO3	A	7.18652e+08	1.06321e+09	9.47639e+08	7.52687e+08	8.50514e+08	8.40947e+08	9.34604e+08	2.58469e+09	9.00026e+08	2.47506e+09
Pyruvic acid	C3H4O3	A	1.05614e+09	1.27622e+09	1.08074e+09	8.50782e+08	8.98713e+08	1.14605e+09	1.31315e+09	2.36947e+09	1.22808e+09	2.72614e+09
QUINATE	C7H12O6	D	408117	308821	512786	443220	203364	1.41868e+06	1.19355e+06	2.63113e+06	1.66249e+06	1.88083e+06
QUINOLINATE	C7H5NO4	D	260946	127672	233681	211259	397686	321345	381575	794262	79112.7	529854
RIBOFLAVIN	C17H20N4O6	D	140059	135265	183150	64169.7	148078	188046	172564	272069	71064	147423
Riboflavin 5'-phosphate	C17H21N4O9P	A	340177	336932	425436	255801	99707.7	211890	290514	1.17604e+06	311712	671673
Ribose	C5H10O5	D	3.83417e+06	3.98516e+06	3.79753e+06	3.54257e+06	3.4082e+06	3.81154e+06	4.00248e+06	1.02201e+07	3.92439e+06	8.78721e+06
S-(5'-Adenosyl)-L-methionine	C15H22N6O5S	A	2.94829e+06	3.07341e+06	3.12332e+06	2.58699e+06	2.81419e+06	1.82592e+06	2.11881e+06	5.20764e+06	2.00278e+06	4.27247e+06
SACCHARATE	C6H10O8	C	2.90284e+06	3.34732e+06	2.7808e+06	2.80002e+06	2.16485e+06	2.79022e+06	2.48185e+06	9.13242e+06	2.81921e+06	5.64149e+06
Saccharic acid 1,4-lactone	C6H8O7	A	1.17337e+07	1.89908e+07	2.33066e+07	9.56815e+06	1.49146e+07	2.68011e+07	2.91159e+07	6.12471e+07	2.25783e+07	4.96435e+07
Saccharopine	C11H20N2O6	A	5.06531e+06	7.96852e+06	7.35334e+06	6.78851e+06	5.49557e+06	1.05311e+07	1.31498e+07	3.55129e+07	1.15649e+07	2.48552e+07
S-ADENOSYLHOMOCYSTEINE	C14H20N6O5S	A	9.20622e+06	1.08191e+07	9.25142e+06	8.14509e+06	7.58272e+06	6.80519e+06	7.88774e+06	1.72676e+07	6.75219e+06	1.63678e+07
SALICYLATE	C7H6O3	A	535108	1.31448e+06	983760	748368	602015	1.09182e+06	1.04708e+06	2.79548e+06	2.13314e+06	3.82528e+06
Sedoheptulose 7-phosphate	C7H15O10P	A	1.49676e+07	1.98089e+07	1.75179e+07	1.56674e+07	1.39172e+07	8.96655e+06	2.13489e+07	2.46888e+07	1.27179e+07	3.27898e+07
SERINE	C3H7NO3	A	2.05417e+08	2.41057e+08	2.40789e+08	1.9938e+08	2.13261e+08	3.17768e+08	3.41792e+08	9.1136e+08	3.19428e+08	7.39372e+08
SEROTONIN	C10H12N2O	D	14038.1	40458.2	32115.3	18920.6	17162.7	9606.17	23049.5	33614.3	12930	30844.3
STACHYOSE	C24H42O21	B	3.6707e+06	2.64375e+06	4.41431e+06	2.01988e+06	3.59504e+06	6.15233e+06	5.03312e+06	9.49379e+06	3.52312e+06	1.21157e+07
SUCCINATE	C4H6O4	A	3.16573e+08	3.87881e+08	3.53744e+08	2.77928e+08	3.18098e+08	3.56989e+08	3.85391e+08	8.6984e+08	2.92322e+08	8.81985e+08
Tartrate	C4H6O6	A	9.77066e+06	1.20147e+07	1.08198e+07	8.95546e+06	8.24771e+06	1.14189e+07	1.24245e+07	3.26214e+07	1.01119e+07	2.73504e+07
TAURINE	C2H7NO3S	A	3.76851e+09	4.614e+09	4.19959e+09	3.66134e+09	3.74983e+09	4.64127e+09	5.09303e+09	1.24277e+10	4.71911e+09	1.08798e+10
Taurohyodeoxycholate	C26H45NO6S	A	2.09219e+06	2.03922e+06	2.56795e+06	1.50771e+06	2.23196e+06	2.70648e+06	2.92526e+06	5.9965e+06	2.11358e+06	6.19845e+06
THIAMINE PYROPHOSPHATE	C12H18N4O7P2S	B	1.74288e+06	2.07402e+06	1.74956e+06	1.79123e+06	1.56689e+06	1.14867e+06	1.41529e+06	4.40832e+06	1.15927e+06	2.79941e+06
Threonic acid	C4H8O5	A	1.81251e+09	2.2657e+09	1.90025e+09	1.74384e+09	1.4901e+09	1.73531e+09	1.95327e+09	4.86725e+09	1.75119e+09	4.10426e+09
THREONINE	C4H9NO3	A	8.3137e+08	1.08328e+09	9.3e+08	7.84647e+08	7.94521e+08	1.23381e+09	1.38737e+09	3.45583e+09	1.31971e+09	2.97541e+09
THYMIDINE	C10H14N2O5	B	1.26314e+06	1.35079e+06	1.70283e+06	1.02708e+06	1.46083e+06	1.14999e+06	1.1566e+06	2.82943e+06	1.02204e+06	2.98207e+06
Thymidine 5′-triphosphate (TTP)	C10H17N2O14P3	A	5.76476e+06	6.60839e+06	5.62035e+06	3.40005e+06	3.5704e+06	2.66595e+06	3.63032e+06	7.38897e+06	2.39915e+06	4.95463e+06
THYMIDINE-MONOPHOSPHATE	C10H15N2O8P	A	2.73181e+07	3.37426e+07	2.87469e+07	2.46608e+07	2.40016e+07	1.80246e+07	2.03654e+07	4.83401e+07	1.91943e+07	4.34664e+07
THYMINE	C5H6N2O2	B	4.07905e+06	4.51955e+06	5.06276e+06	3.15598e+06	5.3162e+06	4.09419e+06	4.23968e+06	8.34004e+06	3.48482e+06	1.05813e+07
TRANS-ACONITATE	C6H6O6	A	2.43587e+06	3.40735e+06	2.80912e+06	1.80108e+06	1.99939e+06	3.99442e+06	4.1658e+06	7.24721e+06	2.53614e+06	6.96773e+06
Tricarballylic acid	C6H8O6	B	2.91816e+06	3.51451e+06	3.248e+06	2.83329e+06	2.64721e+06	3.78671e+06	4.69872e+06	1.04862e+07	3.94013e+06	1.01609e+07
Trizma	C4H11NO3	D	247697	37271	287094	142495	151858	230597	235894	384011	128068	521947
TRYPTOPHAN	C11H12N2O2	A	1.43861e+08	1.71975e+08	1.70979e+08	1.41794e+08	1.56118e+08	2.47887e+08	2.73317e+08	7.03322e+08	2.41784e+08	6.17711e+08
TYROSINE	C9H11NO3	C	1.42774e+08	2.20204e+08	1.59356e+08	1.64827e+08	1.39687e+08	3.50684e+08	3.38288e+08	9.9904e+08	3.5696e+08	6.46217e+08
URACIL	C4H4N2O2	B	1.10105e+07	1.53148e+07	1.13058e+07	9.59323e+06	1.14427e+07	1.03939e+07	8.62341e+06	3.35308e+07	4.17132e+06	2.1492e+07
UREIDOPROPIONATE	C4H8N2O3	B	1.3967e+06	2.33008e+06	1.7925e+06	2.23268e+06	1.11159e+06	2.27076e+06	3.07887e+06	6.54063e+06	3.14476e+06	6.16486e+06
Ureidosuccinic acid	C5H8N2O5	A	2.87198e+06	2.5567e+06	2.40444e+06	3.0246e+06	2.22489e+06	1.19165e+07	1.00777e+07	2.79564e+07	8.28612e+06	2.15091e+07
Uric acid	C5H4N4O3	A	4.45612e+08	3.74153e+08	4.53414e+08	4.08471e+08	3.42189e+08	3.20437e+08	4.55232e+08	8.49187e+08	4.08553e+08	1.11245e+09
URIDINE	C9H12N2O6	A	6.31394e+07	7.18653e+07	8.41106e+07	6.29596e+07	7.77707e+07	4.44879e+07	4.73622e+07	1.12334e+08	4.09898e+07	1.23391e+08
URIDINE 5'-DIPHOSPHATE	C9H14N2O12P2	A	3.41497e+07	4.2091e+07	2.94004e+07	4.29519e+07	2.57343e+07	1.14241e+07	7.54058e+06	5.35634e+07	9.86971e+06	1.06733e+07
Uridine 5'-monophosphate	C9H13N2O9P	A	9.72509e+08	1.17037e+09	1.07978e+09	9.17497e+08	9.51306e+08	6.78232e+08	7.08355e+08	1.7613e+09	7.00378e+08	1.74286e+09
URIDINE DIPHOSPHATE GLUCOSE	C15H24N2O17P2	A	3.15435e+08	3.42257e+08	2.98431e+08	2.62397e+08	2.55499e+08	2.2991e+08	2.34798e+08	5.9912e+08	2.10218e+08	5.28062e+08
URIDINE DIPHOSPHATE GLUCURONIC ACID	C15H22N2O18P2	A	1.50252e+08	1.82243e+08	1.55784e+08	1.33443e+08	1.25714e+08	1.96029e+08	2.32191e+08	5.40584e+08	2.02994e+08	4.90559e+08
URIDINE DIPHOSPHATE-N-ACETYLGLUCOSAMINE	C17H27N3O17P2	A	2.92417e+08	3.62955e+08	3.17626e+08	2.71684e+08	2.64429e+08	2.38042e+08	2.48171e+08	6.14124e+08	2.42968e+08	5.83705e+08
URIDINE TRIPHOSPHATE	C9H15N2O15P3	A	5.66319e+07	6.07032e+07	4.98127e+07	3.82249e+07	3.55726e+07	4.24644e+07	5.42526e+07	1.238e+08	3.76305e+07	7.80488e+07
VALINE	C5H11NO2	A	3.01469e+08	3.45342e+08	3.32865e+08	2.73879e+08	3.21616e+08	5.92451e+08	6.12555e+08	1.58088e+09	5.3497e+08	1.3566e+09
XANTHINE	C5H4N4O2	A	2.19096e+08	2.74644e+08	2.67501e+08	2.32235e+08	2.71287e+08	2.30763e+08	2.39921e+08	6.01609e+08	2.2561e+08	5.97791e+08
XANTHOSINE	C10H12N4O6	A	1.69732e+06	1.94016e+06	1.61439e+06	1.97341e+06	1.72443e+06	1.61977e+07	1.28526e+07	3.42671e+07	1.4662e+07	2.80703e+07
XANTHOSINE-MONOPHOSPHATE	C10H13N4O9P	A	1.19955e+06	1.51854e+06	1.15566e+06	984828	1.11507e+06	1.00831e+06	778938	1.71276e+06	450946	1.55773e+06
Xylose	C5H10O5	B	2.4629e+07	3.25747e+07	2.50021e+07	2.71255e+07	2.04781e+07	2.88759e+07	3.26192e+07	8.40214e+07	3.36604e+07	6.36813e+07
ZMP	C9H15N4O8P	A	1.49416e+07	7.12611e+06	7.01345e+06	9.25014e+06	1.34048e+07	6.4939e+06	5.44107e+06	1.30722e+07	5.21738e+06	1.36946e+07
